# Preventing extinctions post-2020 requires recovery actions and transformative change

**DOI:** 10.1101/2020.11.09.374314

**Authors:** Friederike C. Bolam, Jorge Ahumada, H. Reşit Akçakaya, Thomas M. Brooks, Wendy Elliott, Sean Hoban, Louise Mair, David Mallon, Philip J.K. McGowan, Domitilla Raimondo, Jon Paul Rodríguez, Dilys Roe, Mary B. Seddon, Xiaoli Shen, Simon N. Stuart, James E.M. Watson, Stuart H.M. Butchart

## Abstract

Stopping human-induced extinctions will require strong policy commitments that comprehensively address threats to species. In 2021, a new Global Biodiversity Framework will be agreed by the Convention on Biological Diversity. Here we investigate how the suggested targets could contribute to reducing threats to threatened vertebrates, invertebrates, and plants, and assess the importance of a proposed target to implement recovery actions for threatened species. We find that whilst many of the targets benefit species, extinction risk for over one third of threatened species would not be reduced sufficiently without a target on recovery actions, including *ex situ* conservation, reintroductions and other species-specific interventions. A median of 41 threatened species per country require such actions, and they are found in most countries of the world. To prevent future extinctions, policy commitments must include recovery actions for the most threatened species in addition to broader transformative change.
