## Supplementary table 1 for "Preventing extinctions post-2020 requires recovery actions and transformative change"

IUCN Threat Level 2 Code	IUCN Threat Level 2 Name	IUCN Stress Name	Post-2020 Draft Target
1.1	Housing & urban areas	Indirect species effects	Target 3
1.1	Housing & urban areas	Species disturbance	Target 3
1.1	Housing & urban areas	Species mortality	Target 3
1.1	Housing & urban areas	Ecosystem stresses	Target 1 & 2
1.2	Commercial & industrial areas	Indirect species effects	Target 3
1.2	Commercial & industrial areas	Species disturbance	Target 3
1.2	Commercial & industrial areas	Species mortality	Target 3
1.2	Commercial & industrial areas	Ecosystem stresses	Target 1 & 2
1.3	Tourism & recreation areas	Indirect species effects	Target 3
1.3	Tourism & recreation areas	Species disturbance	Target 3
1.3	Tourism & recreation areas	Species mortality	Target 3
1.3	Tourism & recreation areas	Ecosystem stresses	Target 1 & 2
2.1	Annual & perennial non-timber crops	Indirect species effects	Target 3
2.1	Annual & perennial non-timber crops	Species disturbance	Target 3
2.1	Annual & perennial non-timber crops	Species mortality	Target 3
2.1	Annual & perennial non-timber crops	Ecosystem stresses	Target 1 & 2
2.2	Wood & pulp plantations	Indirect species effects	Target 3
2.2	Wood & pulp plantations	Species disturbance	Target 3
2.2	Wood & pulp plantations	Species mortality	Target 3
2.2	Wood & pulp plantations	Ecosystem stresses	Target 1 & 2
2.3	Livestock farming & ranching	Indirect species effects	Target 3
2.3	Livestock farming & ranching	Species disturbance	Target 3
2.3	Livestock farming & ranching	Species mortality	Target 3
2.3	Livestock farming & ranching	Ecosystem stresses	Target 1 & 2
2.4	Marine & freshwater aquaculture	Indirect species effects	Target 3
2.4	Marine & freshwater aquaculture	Species disturbance	Target 3
2.4	Marine & freshwater aquaculture	Species mortality	Target 3
2.4	Marine & freshwater aquaculture	Ecosystem stresses	Target 1 & 2
3.1	Oil & gas drilling	Indirect species effects	Target 3
3.1	Oil & gas drilling	Species disturbance	Target 3
3.1	Oil & gas drilling	Species mortality	Target 3
3.1	Oil & gas drilling	Ecosystem stresses	Target 1 & 2
3.2	Mining & quarrying	Indirect species effects	Target 3
3.2	Mining & quarrying	Species disturbance	Target 3
3.2	Mining & quarrying	Species mortality	Target 3
3.2	Mining & quarrying	Ecosystem stresses	Target 1 & 2
3.3	Renewable energy	Indirect species effects	Target 3
3.3	Renewable energy	Species disturbance	Target 3
3.3	Renewable energy	Species mortality	Target 3
3.3	Renewable energy	Ecosystem stresses	Target 1 & 2
4.1	Roads & railroads	Indirect species effects	Target 3
4.1	Roads & railroads	Species disturbance	Target 3
4.1	Roads & railroads	Species mortality	Target 3
4.1	Roads & railroads	Ecosystem stresses	Target 1 & 2
4.2	Utility & service lines	Indirect species effects	Target 3
4.2	Utility & service lines	Species disturbance	Target 3
4.2	Utility & service lines	Species mortality	Target 3
4.2	Utility & service lines	Ecosystem stresses	Target 1 & 2
4.3	Shipping lanes	Indirect species effects	Target 3
4.3	Shipping lanes	Species disturbance	Target 3
4.3	Shipping lanes	Species mortality	Target 3
4.3	Shipping lanes	Ecosystem stresses	Target 1 & 2
4.4	Flight paths	Species disturbance	Target 3
4.4	Flight paths	Species mortality	Target 3
4.4	Flight paths	Ecosystem stresses	Target 1 & 2
5.1	Hunting & collecting terrestrial animals	Ecosystem stresses	Target 1 & 2
5.1	Hunting & collecting terrestrial animals	Ecosystem stresses	Target 4
5.1	Hunting & collecting terrestrial animals	Indirect species effects	Target 4
5.1	Hunting & collecting terrestrial animals	Species disturbance	Target 4
5.1	Hunting & collecting terrestrial animals	Species mortality	Target 4
5.2	Gathering terrestrial plants	Ecosystem stresses	Target 1 & 2
5.2	Gathering terrestrial plants	Ecosystem stresses	Target 4
5.2	Gathering terrestrial plants	Indirect species effects	Target 4
5.2	Gathering terrestrial plants	Species disturbance	Target 4
5.2	Gathering terrestrial plants	Species mortality	Target 4
5.3	Logging & wood harvesting	Ecosystem stresses	Target 1 & 2
5.3	Logging & wood harvesting	Ecosystem stresses	Target 4
5.3	Logging & wood harvesting	Indirect species effects	Target 4
5.3	Logging & wood harvesting	Species disturbance	Target 4
5.3	Logging & wood harvesting	Species mortality	Target 4
5.4	Fishing & harvesting aquatic resources	Ecosystem stresses	Target 1 & 2
5.4	Fishing & harvesting aquatic resources	Ecosystem stresses	Target 4
5.4	Fishing & harvesting aquatic resources	Indirect species effects	Target 4
5.4	Fishing & harvesting aquatic resources	Species disturbance	Target 4
5.4	Fishing & harvesting aquatic resources	Species mortality	Target 4
6.1	Recreational activities	Indirect species effects	Target 3
6.1	Recreational activities	Species disturbance	Target 3
6.1	Recreational activities	Species mortality	Target 3
6.1	Recreational activities	Ecosystem stresses	Target 1 & 2
6.2	War, civil unrest & military exercises	Indirect species effects	Target 3
6.2	War, civil unrest & military exercises	Species disturbance	Target 3
6.2	War, civil unrest & military exercises	Species mortality	Target 3
6.2	War, civil unrest & military exercises	Ecosystem stresses	Target 1 & 2
6.3	Work & other activities	Indirect species effects	Target 3
6.3	Work & other activities	Species disturbance	Target 3
6.3	Work & other activities	Species mortality	Target 3
6.3	Work & other activities	Ecosystem stresses	Target 1 & 2
7.1	Fire & fire suppression	Indirect species effects	Target 3
7.1	Fire & fire suppression	Species disturbance	Target 3
7.1	Fire & fire suppression	Species mortality	Target 3
7.1	Fire & fire suppression	Ecosystem stresses	Target 1 & 2
7.2	Dams & water management/use	Indirect species effects	Target 3
7.2	Dams & water management/use	Species disturbance	Target 3
7.2	Dams & water management/use	Species mortality	Target 3
7.2	Dams & water management/use	Ecosystem stresses	Target 1 & 2
7.3	Other ecosystem modifications	Indirect species effects	Target 3
7.3	Other ecosystem modifications	Species disturbance	Target 3
7.3	Other ecosystem modifications	Species mortality	Target 3
7.3	Other ecosystem modifications	Ecosystem stresses	Target 1 & 2
8.1	Invasive non-native/alien species/diseases	Ecosystem stresses	Target 5
8.1	Invasive non-native/alien species/diseases	Indirect species effects	Target 5
8.1	Invasive non-native/alien species/diseases	Species disturbance	Target 5
8.1	Invasive non-native/alien species/diseases	Species mortality	Target 5
8.2	Problematic native species/diseases	Indirect species effects	Target 3
8.2	Problematic native species/diseases	Species disturbance	Target 3
8.2	Problematic native species/diseases	Species mortality	Target 3
8.2	Problematic native species/diseases	Ecosystem stresses	Target 1 & 2
8.3	Introduced genetic material	Indirect species effects	Target 3
8.3	Introduced genetic material	Species disturbance	Target 3
8.4	Problematic species/diseases of unknown origin	Indirect species effects	Target 3
8.4	Problematic species/diseases of unknown origin	Species disturbance	Target 3
8.4	Problematic species/diseases of unknown origin	Species mortality	Target 3
8.4	Problematic species/diseases of unknown origin	Ecosystem stresses	Target 1 & 2
8.5	Viral/prion-induced diseases	Indirect species effects	Target 3
8.5	Viral/prion-induced diseases	Species disturbance	Target 3
8.5	Viral/prion-induced diseases	Species mortality	Target 3
8.5	Viral/prion-induced diseases	Ecosystem stresses	Target 1 & 2
8.6	Diseases of unknown cause	Indirect species effects	Target 3
8.6	Diseases of unknown cause	Species mortality	Target 3
8.6	Diseases of unknown cause	Ecosystem stresses	Target 1 & 2
9.1	Domestic & urban waste water	Ecosystem stresses	Target 6
9.1	Domestic & urban waste water	Indirect species effects	Target 6
9.1	Domestic & urban waste water	Species disturbance	Target 6
9.1	Domestic & urban waste water	Species mortality	Target 6
9.2	Industrial & military effluents	Ecosystem stresses	Target 6
9.2	Industrial & military effluents	Indirect species effects	Target 6
9.2	Industrial & military effluents	Species disturbance	Target 6
9.2	Industrial & military effluents	Species mortality	Target 6
9.3	Agricultural & forestry effluents	Ecosystem stresses	Target 6
9.3	Agricultural & forestry effluents	Indirect species effects	Target 6
9.3	Agricultural & forestry effluents	Species disturbance	Target 6
9.3	Agricultural & forestry effluents	Species mortality	Target 6
9.4	Garbage�& solid waste	Ecosystem stresses	Target 6
9.4	Garbage�& solid waste	Indirect species effects	Target 6
9.4	Garbage�& solid waste	Species disturbance	Target 6
9.4	Garbage�& solid waste	Species mortality	Target 6
9.5	Air-borne pollutants	Ecosystem stresses	Target 6
9.5	Air-borne pollutants	Indirect species effects	Target 6
9.5	Air-borne pollutants	Species mortality	Target 6
9.6	Excess energy	Ecosystem stresses	Target 6
9.6	Excess energy	Indirect species effects	Target 6
9.6	Excess energy	Species disturbance	Target 6
9.6	Excess energy	Species mortality	Target 6
10.1	Volcanoes	Ecosystem stresses	NA
10.1	Volcanoes	Indirect species effects	NA
10.1	Volcanoes	Species disturbance	NA
10.1	Volcanoes	Species mortality	NA
10.2	Earthquakes/tsunamis	Ecosystem stresses	NA
10.2	Earthquakes/tsunamis	Species mortality	NA
10.3	Avalanches/landslides	Ecosystem stresses	NA
10.3	Avalanches/landslides	Indirect species effects	NA
10.3	Avalanches/landslides	Species disturbance	NA
10.3	Avalanches/landslides	Species mortality	NA
11.1	Habitat shifting & alteration	Ecosystem stresses	Target 7
11.1	Habitat shifting & alteration	Indirect species effects	Target 7
11.1	Habitat shifting & alteration	Species disturbance	Target 7
11.1	Habitat shifting & alteration	Species mortality	Target 7
11.2	Droughts	Ecosystem stresses	Target 7
11.2	Droughts	Indirect species effects	Target 7
11.2	Droughts	Species disturbance	Target 7
11.2	Droughts	Species mortality	Target 7
11.3	Temperature extremes	Ecosystem stresses	Target 7
11.3	Temperature extremes	Indirect species effects	Target 7
11.3	Temperature extremes	Species disturbance	Target 7
11.3	Temperature extremes	Species mortality	Target 7
11.4	Storms & flooding	Ecosystem stresses	Target 7
11.4	Storms & flooding	Indirect species effects	Target 7
11.4	Storms & flooding	Species disturbance	Target 7
11.4	Storms & flooding	Species mortality	Target 7
11.5	Other impacts	Ecosystem stresses	Target 7
11.5	Other impacts	Indirect species effects	Target 7
11.5	Other impacts	Species disturbance	Target 7
11.5	Other impacts	Species mortality	Target 7
12.1	Other threat	Indirect species effects	Target 3
12.1	Other threat	Species disturbance	Target 3
12.1	Other threat	Species mortality	Target 3
12.1	Other threat	Ecosystem stresses	Target 1 & 2
